# KBTBD4 Cancer Hotspot Mutations Drive Neomorphic Degradation of HDAC1/2 Corepressor Complexes

**DOI:** 10.1101/2024.05.14.593970

**Authors:** Xiaowen Xie, Olivia Zhang, Megan J.R. Yeo, Ceejay Lee, Stefan A. Harry, Leena Paul, Yiran Li, N. Connor Payne, Eunju Nam, Hui Si Kwok, Hanjie Jiang, Haibin Mao, Jennifer L. Hadley, Hong Lin, Melissa Batts, Pallavi M. Gosavi, Vincenzo D’Angiolella, Philip A. Cole, Ralph Mazitschek, Paul A. Northcott, Ning Zheng, Brian B. Liau

## Abstract

Cancer mutations can create neomorphic protein-protein interactions to drive aberrant function^1^. As a substrate receptor of the CULLIN3-RBX1 E3 ubiquitin ligase complex, KBTBD4 is recurrently mutated in medulloblastoma (MB)^2^, the most common embryonal brain tumor in children, and pineoblastoma^3^. These mutations impart gain-of-function to KBTBD4 to induce aberrant degradation of the transcriptional corepressor CoREST^4^. However, their mechanism of action remains unresolved. Here, we elucidate the mechanistic basis by which KBTBD4 mutations promote CoREST degradation through engaging HDAC1/2, the direct neomorphic target of the substrate receptor. Using deep mutational scanning, we systematically map the mutational landscape of the KBTBD4 cancer hotspot, revealing distinct preferences by which insertions and substitutions can promote gain-of-function and the critical residues involved in the hotspot interaction. Cryo-electron microscopy (cryo-EM) analysis of two distinct KBTBD4 cancer mutants bound to LSD1-HDAC1-CoREST reveals that a KBTBD4 homodimer asymmetrically engages HDAC1 with two KELCH-repeat propeller domains. The interface between HDAC1 and one of the KBTBD4 propellers is stabilized by the MB mutations, which directly insert a bulky side chain into the active site pocket of HDAC1. Our structural and mutational analyses inform how this hotspot E3-neo-substrate interface can be chemically modulated. First, our results unveil a converging shape complementarity-based mechanism between gain-of-function E3 mutations and a molecular glue degrader, UM171. Second, we demonstrate that HDAC1/2 inhibitors can block the mutant KBTBD4-HDAC1 interface, the aberrant degradation of CoREST, and the growth of KBTBD4-mutant MB models. Altogether, our work reveals the structural and mechanistic basis of cancer mutation-driven neomorphic protein-protein interactions and pharmacological strategies to modulate their action for therapeutic applications.
