## Supplementary Tables for "KBTBD4 Cancer Hotspot Mutations Drive Neomorphic Degradation of HDAC1/2 Corepressor Complexes"

### Sheet: Supplementary Table 1
Supplementary Table 1 | Primers used for DMS library cloning
Name	Sequence
KBTBD4_lsPCR2_Fw	aacagtttgtgccaccagatcactgcggcctgcaagcatggtggagactt
KBTBD4_lsPCR2_Rv	tcccgaggcaaaggagcacaccactcccagtcaacggtggcattgttgc
KBTBD4_lsPCR1_BC1_Fw	CGGGTTCCGTtgcaagca
KBTBD4_lsPCR1_BC1_Rv	TTCTATTCTAAGCgtcaacggtgg
KBTBD4_lsPCR1_BC2_Fw	GTTTATCGGGCtgcaagcatg
KBTBD4_lsPCR1_BC2_Rv	GGTACAGTAAGTgtcaacggtgg
KBTBD4_lsPCR1_BC3_Fw	ACCGATGTTGACtgcaagca
KBTBD4_lsPCR1_BC3_Rv	GCTATTACGAGgtcaacggtgg
KBTBD4_lsPCR1_BC4_Fw	GAGGTCTTTCATGCtgcaagc
KBTBD4_lsPCR1_BC4_Rv	TATGTTGTGgtcaacggtggc
KBTBD4_lsPCR1_BC5_Fw	TATCCCGTGAAGCTtgcaag
KBTBD4_lsPCR1_BC5_Rv	TTAACCGAAgtcaacggtgg
KBTBD4_lsPCR1_BC6_Fw	TAGTAGTTCAGACGCtgcaagc
KBTBD4_lsPCR1_BC6_Rv	GGGTACATgtcaacggtggc

### Sheet: Supplementary Table 2
Supplementary Table 2 | Primers used for DMS plasmid construction
Name	Sequence
PacI_Fw	acaacccctcactcggcttaattaa
BamHI_Rv	cacttccacatGGATCcaccacatacaagtctccaccatgcttgc
BamHI_Fw	ggtgGATCCatgtggaagtgcaacaatgccac
KpnI_Rv	gccttgtaagtcattggtcttaaaggtac

### Sheet: Supplementary Table 3
Supplementary Table 3 | Primers used for DMS sequencing
Name	Sequence
pSMAL_KBTBD4_P5_S1_w_intron	AATGATACGGCGACCACCGAGATCTACACTCTTTCCCTACACGACGCTCTTCCGATCTagtcaacggtggcattgttgc
pSMAL_KBTBD4_P5_S2_w_intron	AATGATACGGCGACCACCGAGATCTACACTCTTTCCCTACACGACGCTCTTCCGATCTCagtcaacggtggcattgttgc
pSMAL_KBTBD4_P5_S3_w_intron	AATGATACGGCGACCACCGAGATCTACACTCTTTCCCTACACGACGCTCTTCCGATCTGCagtcaacggtggcattgttgc
pSMAL_KBTBD4_P5_S4_w_intron	AATGATACGGCGACCACCGAGATCTACACTCTTTCCCTACACGACGCTCTTCCGATCTAGCagtcaacggtggcattgttgc
pSMAL_KBTBD4_P5_S5_w_intron	AATGATACGGCGACCACCGAGATCTACACTCTTTCCCTACACGACGCTCTTCCGATCTCAACagtcaacggtggcattgttgc
pSMAL_KBTBD4_P5_S6_w_intron	AATGATACGGCGACCACCGAGATCTACACTCTTTCCCTACACGACGCTCTTCCGATCTTGCACCagtcaacggtggcattgttgc
pSMAL_KBTBD4_P5_S7_w_intron	AATGATACGGCGACCACCGAGATCTACACTCTTTCCCTACACGACGCTCTTCCGATCTACGCAACagtcaacggtggcattgttgc
pSMAL_KBTBD4_P5_S8_w_intron	AATGATACGGCGACCACCGAGATCTACACTCTTTCCCTACACGACGCTCTTCCGATCTGAAGACCCagtcaacggtggcattgttgc
pSMAL_KBTBD4_P7_A1_w_intron	CAAGCAGAAGACGGCATACGAGATCGGTTCAAGTGACTGGAGTTCAGACGTGTGCTCTTCCGATCTtgcagagtcactcaggacaagcttg
pSMAL_KBTBD4_P7_A2_w_intron	CAAGCAGAAGACGGCATACGAGATGCTGGATTGTGACTGGAGTTCAGACGTGTGCTCTTCCGATCTtgcagagtcactcaggacaagcttg
pSMAL_KBTBD4_P7_A3_w_intron	CAAGCAGAAGACGGCATACGAGATTAACTCGGGTGACTGGAGTTCAGACGTGTGCTCTTCCGATCTtgcagagtcactcaggacaagcttg
pSMAL_KBTBD4_P7_A4_w_intron	CAAGCAGAAGACGGCATACGAGATTAACAGTTGTGACTGGAGTTCAGACGTGTGCTCTTCCGATCTtgcagagtcactcaggacaagcttg
pSMAL_KBTBD4_P7_A5_w_intron	CAAGCAGAAGACGGCATACGAGATATACTCAAGTGACTGGAGTTCAGACGTGTGCTCTTCCGATCTtgcagagtcactcaggacaagcttg
pSMAL_KBTBD4_P7_A6_w_intron	CAAGCAGAAGACGGCATACGAGATGCTGAGAAGTGACTGGAGTTCAGACGTGTGCTCTTCCGATCTtgcagagtcactcaggacaagcttg
pSMAL_KBTBD4_P7_A7_w_intron	CAAGCAGAAGACGGCATACGAGATATTGGAGGGTGACTGGAGTTCAGACGTGTGCTCTTCCGATCTtgcagagtcactcaggacaagcttg
pSMAL_KBTBD4_P7_A8_w_intron	CAAGCAGAAGACGGCATACGAGATTAGTCTAAGTGACTGGAGTTCAGACGTGTGCTCTTCCGATCTtgcagagtcactcaggacaagcttg
pSMAL_KBTBD4_P7_A9_w_intron	CAAGCAGAAGACGGCATACGAGATCGGTGACCGTGACTGGAGTTCAGACGTGTGCTCTTCCGATCTtgcagagtcactcaggacaagcttg
pSMAL_KBTBD4_P7_A10_w_intron	CAAGCAGAAGACGGCATACGAGATTACAGAGGGTGACTGGAGTTCAGACGTGTGCTCTTCCGATCTtgcagagtcactcaggacaagcttg
pSMAL_KBTBD4_P7_A11_w_intron	CAAGCAGAAGACGGCATACGAGATATTGTCAAGTGACTGGAGTTCAGACGTGTGCTCTTCCGATCTtgcagagtcactcaggacaagcttg
pSMAL_KBTBD4_P7_A12_w_intron	CAAGCAGAAGACGGCATACGAGATTATGTCTTGTGACTGGAGTTCAGACGTGTGCTCTTCCGATCTtgcagagtcactcaggacaagcttg
pSMAL_KBTBD4_P7_B1_w_intron	CAAGCAGAAGACGGCATACGAGATATTGGATTGTGACTGGAGTTCAGACGTGTGCTCTTCCGATCTtgcagagtcactcaggacaagcttg
pSMAL_KBTBD4_P7_B2_w_intron	CAAGCAGAAGACGGCATACGAGATATACTCGGGTGACTGGAGTTCAGACGTGTGCTCTTCCGATCTtgcagagtcactcaggacaagcttg
pSMAL_KBTBD4_P7_B3_w_intron	CAAGCAGAAGACGGCATACGAGATTATGAGAAGTGACTGGAGTTCAGACGTGTGCTCTTCCGATCTtgcagagtcactcaggacaagcttg
pSMAL_KBTBD4_P7_B4_w_intron	CAAGCAGAAGACGGCATACGAGATGCACAGTTGTGACTGGAGTTCAGACGTGTGCTCTTCCGATCTtgcagagtcactcaggacaagcttg
pSMAL_KBTBD4_P7_B5_w_intron	CAAGCAGAAGACGGCATACGAGATCGTGGATTGTGACTGGAGTTCAGACGTGTGCTCTTCCGATCTtgcagagtcactcaggacaagcttg
pSMAL_KBTBD4_P7_B6_w_intron	CAAGCAGAAGACGGCATACGAGATTAGTAGAAGTGACTGGAGTTCAGACGTGTGCTCTTCCGATCTtgcagagtcactcaggacaagcttg
